# Transcriptome analysis of diverse *Plasmodium falciparum* clinical isolates identifies genes correlating with highly variable expression of merozoite surface protein MSPDBL2

**DOI:** 10.1101/2022.02.18.481051

**Authors:** Suzanne E. Hocking, Lindsay B. Stewart, Sarah J. Tarr, Aline Freville, Kevin K. A. Tetteh, Ambroise D. Ahouidi, Alfred Amambua-Ngwa, Mahamadou Diakite, Gordon A. Awandare, David J. Conway

## Abstract

The merozoite surface protein MSPDBL2 of *Plasmodium falciparum* is under strong balancing selection and is a target of naturally acquired antibodies. Remarkably, MSPDBL2 is expressed in only a minority of mature schizonts of any cultured parasite line, and *mspdbl2* gene transcription increases in response to overexpression of the gametocyte development inducer GDV1, so it is important to understand its natural expression. Here, MSPDBL2 in mature schizonts was analysed in the first *ex vivo* culture cycle of 96 clinical isolates from four populations with varying levels of infection endemicity in different West African countries, by immunofluorescence microscopy with antibodies against a conserved region of the protein. In most isolates, less than 1% of mature schizonts were positive for MSPDBL2 (median of 0.6% overall), but the frequency distribution was highly skewed as nine isolates had more than 3% schizonts positive and one had 73% positive. To investigate whether expression of other gene loci correlated with MSPDBL2 expression, whole transcriptome sequencing was performed on schizont-enriched material from 17 of the clinical isolates with a wide range of proportions of schizonts positive. Transcripts of particular parasite genes were highly significantly positively correlated with MSPDBL2 positivity in schizonts as well as with *mspdbl2* gene transcript levels, with overrepresentation of genes previously implicated as likely to be involved in gametocytogenesis, but not including the gametocytogenesis master regulator *ap2g*. Although MSPDBL2 is apparently not directly involved in sexual commitment, it marks a co-occurring developmental subpopulation that may be functionally distinct within blood stage infections.
