## Supplementary material for "Transcriptome analysis of diverse *Plasmodium falciparum* clinical isolates identifies genes correlating with highly variable expression of merozoite surface protein MSPDBL2": Table S1

### Sheet: Sheet1
Supplementary Table S1. Reference list of 119 genes considered to be potentially gametocytogenesis-related based on three previous publications (references at the bottom of the table). The list was compiled and fixed prior to the analysis to allow unbiased association testing.
Gene ID	Description	Reference
PF3D7_0101500	erythrocyte membrane protein 1 (PfEMP1), exon2, pseudogene (VAR)	Filarsky et al. (2018)
PF3D7_0102200	ring-infected erythrocyte surface antigen	Silvestrini et al. (2010)
PF3D7_0104200	StAR-related lipid transfer protein	Silvestrini et al. (2010)
PF3D7_0104400	4-hydroxy-3-methylbut-2-enyl diphosphate reductase	Silvestrini et al. (2010)
PF3D7_0106100	V-type proton ATPase subunit C, putative	Silvestrini et al. (2010)
PF3D7_0109300	fatty acid elongation protein, GNS1/SUR4 family, putative	Josling et al. (2020)
PF3D7_0111400	conserved Plasmodium protein, unknown function	Silvestrini et al. (2010)
PF3D7_0113400	Plasmodium exported protein, unknown function	Josling et al. (2020)
PF3D7_0113800	DBL containing protein, unknown function	Filarsky et al. (2018)
PF3D7_0113900	CX3CL1-binding protein 1	Silvestrini et al. (2010)
PF3D7_0114000	exported protein family 1	Silvestrini et al. (2010)
PF3D7_0114100	Pfmc-2TM Maurer's cleft two transmembrane protein (MC-2TM)	Filarsky et al. (2018)
PF3D7_0115600	rifin (RIF)	Filarsky et al. (2018)
PF3D7_0201700	DnaJ protein, putative	Silvestrini et al. (2010)
PF3D7_0201800	knob associated heat shock protein 40	Silvestrini et al. (2010)
PF3D7_0202200	EMP1-trafficking protein	Silvestrini et al. (2010)
PF3D7_0206300	conserved Plasmodium protein, unknown function, pseudogene	Filarsky et al. (2018)	Josling et al. (2020)
PF3D7_0215000	acyl-CoA synthetase	Josling et al. (2020)
PF3D7_0219700	Plasmodium exported protein (PHISTc), unknown function	Silvestrini et al. (2010)
PF3D7_0220000	liver stage antigen 3	Silvestrini et al. (2010)
PF3D7_0220100	DnaJ protein, putative	Silvestrini et al. (2010)
PF3D7_0301600	Plasmodium exported protein (hyp1), unknown function	Silvestrini et al. (2010)
PF3D7_0301700	Plasmodium exported protein, unknown function	Silvestrini et al. (2010)
PF3D7_0315600	zinc finger protein, putative	Josling et al. (2020)
PF3D7_0324100	Pfmc-2TM Maurer's cleft two transmembrane protein (MC-2TM)	Filarsky et al. (2018)
PF3D7_0402100	Plasmodium exported protein (PHISTb), unknown function	Silvestrini et al. (2010)
PF3D7_0402400	Plasmodium exported protein, unknown function	Silvestrini et al. (2010)
PF3D7_0406200	sexual stage-specific protein precursor (Pfs16)	Filarsky et al. (2018)	Josling et al. (2020)
PF3D7_0422000	steroid dehydrogenase, putative	Filarsky et al. (2018)	Josling et al. (2020)	Silvestrini et al. (2010)
PF3D7_0423700	early transcribed membrane protein 4 (ETRAMP4)	Filarsky et al. (2018)	Josling et al. (2020)
PF3D7_0424600	Plasmodium exported protein (PHISTb), unknown function	Silvestrini et al. (2010)
PF3D7_0425200	Plasmodium exported protein (hyp15), unknown function	Filarsky et al. (2018)
PF3D7_0501000	Plasmodium exported protein, unknown function	Silvestrini et al. (2010)
PF3D7_0501100	heat shock protein 40, type II	Silvestrini et al. (2010)
PF3D7_0501200	parasite-infected erythrocyte surface protein	Silvestrini et al. (2010)
PF3D7_0523400	DnaJ protein, putative	Silvestrini et al. (2010)
PF3D7_0531500	unspecified product	Filarsky et al. (2018)
PF3D7_0533000	rifin, pseudogene (RIF)	Filarsky et al. (2018)
PF3D7_0603600	conserved Plasmodium protein, unknown function	Filarsky et al. (2018)
PF3D7_0712100	Plasmodium RNA of unknown function RUF6-12	Filarsky et al. (2018)
PF3D7_0721100	conserved protein, unknown function	Silvestrini et al. (2010)
PF3D7_0730900	EMP1-trafficking protein	Silvestrini et al. (2010)
PF3D7_0731100	EMP1-trafficking protein	Silvestrini et al. (2010)
PF3D7_0731800	alpha/beta hydrolase, putative	Silvestrini et al. (2010)
PF3D7_0801000	Plasmodium exported protein (PHISTc), unknown function	Silvestrini et al. (2010)
PF3D7_0801900	lysine-specific histone demethylase, putative	Filarsky et al. (2018)	Josling et al. (2020)
PF3D7_0808900	rifin (RIF)	Filarsky et al. (2018)
PF3D7_0830600	Plasmodium exported protein (PHISTc), unknown function	Silvestrini et al. (2010)
PF3D7_0830800	surface-associated interspersed protein 8.2 (SURFIN 8.2) (SURF8.2)	Filarsky et al. (2018)
PF3D7_0831000	Plasmodium exported protein (PHISTb), unknown function	Silvestrini et al. (2010)
PF3D7_0831100	surface-associated interspersed protein 8.1 (SURFIN 8.1) (SURF8.1)	Filarsky et al. (2018)
PF3D7_0831300	Plasmodium exported protein, unknown function	Silvestrini et al. (2010)
PF3D7_0920000	long chain fatty acid elongation enzyme, putative	Filarsky et al. (2018)	Josling et al. (2020)
PF3D7_0935500	Plasmodium exported protein, unknown function	Silvestrini et al. (2010)
PF3D7_0936100	early transcribed membrane protein	Josling et al. (2020)
PF3D7_0936300	ring-exported protein 3	Silvestrini et al. (2010)
PF3D7_0936400	ring-exported protein 4 (REX4)	Filarsky et al. (2018)	Josling et al. (2020)	Silvestrini et al. (2010)
PF3D7_0936500	virulence-associated protein 1	Josling et al. (2020)
PF3D7_0936600	Plasmodium exported protein (PHISTb), unknown function (GEXP05)	Filarsky et al. (2018)	Josling et al. (2020)	Silvestrini et al. (2010)
PF3D7_0936800	Plasmodium exported protein (PHISTc), unknown function	Silvestrini et al. (2010)
PF3D7_0937200	lysophospholipase, putative	Filarsky et al. (2018)	Josling et al. (2020)
PF3D7_1001900	Plasmodium exported protein (hyp16), unknown function	Silvestrini et al. (2010)
PF3D7_1002100	EMP1-trafficking protein	Silvestrini et al. (2010)
PF3D7_1016300	GBP130 protein	Silvestrini et al. (2010)
PF3D7_1016900	early transcribed membrane protein 10.3 (ETRAMP10.3)	Filarsky et al. (2018)	Josling et al. (2020)
PF3D7_1031600	conserved Plasmodium protein, unknown function	Silvestrini et al. (2010)
PF3D7_1036000	merozoite surface protein (MSP11)	Filarsky et al. (2018)
PF3D7_1036300	merozoite surface protein (DBLMSP2)	Filarsky et al. (2018)
PF3D7_1038600	Plasmodium exported protein, unknown function	Filarsky et al. (2018)	Josling et al. (2020)
PF3D7_1038700	Plasmodium exported protein, unknown function	Josling et al. (2020)
PF3D7_1102500	Plasmodium exported protein (PHISTb), unknown function (GEXP02)	Filarsky et al. (2018)	Josling et al. (2020)	Silvestrini et al. (2010)
PF3D7_1102600	Plasmodium exported protein, unknown function	Silvestrini et al. (2010)	Josling et al. (2020)
PF3D7_1104100	syntaxin, Qa-SNARE family	Silvestrini et al. (2010)
PF3D7_1108700	heat shock protein J2	Silvestrini et al. (2010)
PF3D7_1126800	RNA binding protein, putative	Filarsky et al. (2018)
PF3D7_1132800	aquaglyceroporin (AQP)	Filarsky et al. (2018)
PF3D7_1134600	zinc finger protein, putative	Filarsky et al. (2018)	Josling et al. (2020)
PF3D7_1148700	Plasmodium exported protein (PHISTc), unknown function	Silvestrini et al. (2010)
PF3D7_1149100	Plasmodium exported protein, unknown function	Silvestrini et al. (2010)
PF3D7_1149200	ring-infected erythrocyte surface antigen	Silvestrini et al. (2010)
PF3D7_1200600	erythrocyte membrane protein 1, PfEMP1 (VAR2CSA)	Filarsky et al. (2018)
PF3D7_1200800	serine/threonine protein kinase, FIKK family	Silvestrini et al. (2010)
PF3D7_1212100	peripheral plastid protein 1, putative	Silvestrini et al. (2010)
PF3D7_1222600	transcription factor with AP2 domain(s) (ApiAP2)	Filarsky et al. (2018)	Josling et al. (2020)
PF3D7_1244300	ACEA small nucleolar RNA U3	Filarsky et al. (2018)
PF3D7_1252500	Plasmodium exported protein, unknown function	Filarsky et al. (2018)	Josling et al. (2020)
PF3D7_1252900	Plasmodium exported protein, unknown function	Filarsky et al. (2018)
PF3D7_1253000	gametocyte erythrocyte cytosolic protein (GECO)	Filarsky et al. (2018)	Silvestrini et al. (2010)
PF3D7_1253300	Plasmodium exported protein (PHISTa), unknown function, pseudogene	Silvestrini et al. (2010)
PF3D7_1301700	CX3CL1-binding protein 2	Silvestrini et al. (2010)
PF3D7_1301800	surface-associated interspersed protein 13.1 (SURFIN 13.1), pseudogene (SURF13.1)	Filarsky et al. (2018)
PF3D7_1302000	EMP1-trafficking protein	Silvestrini et al. (2010)
PF3D7_1302100	gamete antigen 27/25	Josling et al. (2020)
PF3D7_1335000	MSP7-like protein (MSRP1)	Filarsky et al. (2018)	Josling et al. (2020)
PF3D7_1339900	ABC transporter B family member 5, putative	Silvestrini et al. (2010)
PF3D7_1341100	U6 spliceosomal RNA	Filarsky et al. (2018)
PF3D7_1350900	AP2 domain transcription factor AP2-O4, putative	Josling et al. (2020)
PF3D7_1353100	Plasmodium exported protein, unknown function	Silvestrini et al. (2010)
PF3D7_1360000	ATP synthase-associated protein, putative	Silvestrini et al. (2010)
PF3D7_1372100	Plasmodium exported protein (PHISTb), unknown function	Silvestrini et al. (2010)
PF3D7_1372500	stevor, pseudogene	Filarsky et al. (2018)
PF3D7_1407800	plasmepsin IV	Silvestrini et al. (2010)
PF3D7_1410100	alpha/beta hydrolase, putative	Josling et al. (2020)
PF3D7_1429600	conserved Plasmodium protein, unknown function	Silvestrini et al. (2010)
PF3D7_1458000	cysteine proteinase falcipain 1	Silvestrini et al. (2010)
PF3D7_1466200	early gametocyte enriched phosphoprotein EGXP	Josling et al. (2020)
PF3D7_1467600	conserved Plasmodium protein, unknown function	Filarsky et al. (2018)	Josling et al. (2020)
PF3D7_1467700	conserved Plasmodium protein, unknown function	Josling et al. (2020)
PF3D7_1472200	histone deacetylase, putative	Filarsky et al. (2018)	Josling et al. (2020)
PF3D7_1472900	dihydroorotase, putative	Josling et al. (2020)
PF3D7_1473200	DnaJ protein, putative	Filarsky et al. (2018)	Josling et al. (2020)
PF3D7_1473700	nucleoporin NUP116/NSP116, putative	Filarsky et al. (2018)	Josling et al. (2020)
PF3D7_1476500	probable protein, unknown function	Josling et al. (2020)
PF3D7_1476600	Plasmodium exported protein, unknown function	Filarsky et al. (2018)	Josling et al. (2020)
PF3D7_1476900	Plasmodium exported protein, unknown function, pseudogene	Filarsky et al. (2018)	Josling et al. (2020)
PF3D7_1477300	Plasmodium exported protein, unknown function (Pfg14-744)	Filarsky et al. (2018)	Josling et al. (2020)	Silvestrini et al. (2010)
PF3D7_1477400	Plasmodium exported protein (PHIST), unknown function	Filarsky et al. (2018)	Josling et al. (2020)
PF3D7_1477700	Plasmodium exported protein (PHISTa), unknown function	Silvestrini et al. (2010)	Josling et al. (2020)
PF3D7_1478000	Plasmodium exported protein (PHISTa), unknown function	Silvestrini et al. (2010)
Genes implicated by previous studies: Silvestrini et al. (2010) Mol Cell Proteomics 9:1437-48; Filarsky et al. (2018) Science 359:1259-63; Josling et al. (2020) Nat Commun 11:1503
