## Supplementary material for "Transcriptome analysis of diverse *Plasmodium falciparum* clinical isolates identifies genes correlating with highly variable expression of merozoite surface protein MSPDBL2": Table S2

### Sheet: QC'd Data 95%CI
Supplementary Table S2. Counts and percentages of MSPDBL2 positivity in mature schizonts (at least 8 nuclei) in ex vivo cultures of 96 clinical isolates from four populations
Ghana	DBL2 +ve	DBL2 -ve	% positive	Lower 95% CI	Upper 95% CI		The Gambia	DBL2 +ve	DBL2 -ve	% positive	Lower 95% CI	Upper 95% CI		Mali	DBL2 +ve	DBL2 -ve	% positive	Lower 95% CI	Upper 95% CI		Senegal	DBL2 +ve	DBL2 -ve	% positive	Lower 95% CI	Upper 95% CI
INV005	0	1005	0	0	0.380779		INV093	1	964	0.1	0.00531537	0.584637		INV398	0	861	0	0	0.444181		INV124	0	1006	0	0	0.380402
INV018	0	1076	0	0	0.355743		INV242	4	1004	0.4	0.154117	1.01386		INV419	0	1060	0	0	0.361093		INV127	0	1008	0	0	0.37965
INV029	0	1032	0	0	0.370854		INV246	4	1006	0.4	0.154423	1.01587		INV229	2	1071	0.19	0.0331185	0.67706		INV129	0	496	0	0	0.768535
INV443	0	1052	0	0	0.363829		INV249	5	1117	0.45	0.190493	1.03894		INV241	2	1037	0.19	0.0335563	0.685976		INV132	0	1007	0	0	0.380026
INV448	0	1002	0	0	0.381915		INV239	9	1032	0.86	0.451593	1.62096		INV384	2	1057	0.19	0.0339085	0.693147		INV161	0	1003	0	0	0.381536
INV459	0	992	0	0	0.38575		INV245	10	1119	0.9	0.48182	1.62275		INV394	2	1046	0.19	0.0342023	0.699128		INV162	0	1020	0	0	0.375201
INV019	1	1056	0.09	0.00485272	0.533941		INV266	11	1042	1.04	0.584295	1.86086		INV378	2	946	0.21	0.0374854	0.765945		INV169	0	1003	0	0	0.381536
INV006	1	1016	0.1	0.00504359	0.55486		INV253	19	1021	1.82	1.17266	2.83576		INV381	2	735	0.27	0.0482173	0.984002		INV232	0	1051	0	0	0.364174
INV033	1	1005	0.1	0.00509874	0.560904									INV375	3	1041	0.29	0.0785487	0.843853		INV251	0	1044	0	0	0.366607
INV450	1	997	0.1	0.00513961	0.565382									INV247	3	1004	0.3	0.0809595	0.869643		INV226	1	1077	0.09	0.00475819	0.523578
INV437	1	617	0.16	0.00829989	0.910811									INV382	4	1044	0.38	0.148525	0.977259		INV125	1	1006	0.1	0.00487116	0.535962
INV445	2	1033	0.19	0.0336836	0.688566									INV223	4	677	0.59	0.228647	1.50043		INV164	1	1052	0.1	0.00509367	0.560349
INV455	2	1053	0.19	0.0343344	0.701819									INV250	7	1166	0.6	0.289367	1.22668		INV222	1	363	0.27	0.0140916	1.53952
INV069	2	1004	0.2	0.0353242	0.721967									INV406	7	1093	0.64	0.308591	1.30772		INV231	3	1045	0.29	0.078024	0.83824
INV081	2	1006	0.2	0.0352541	0.72054									INV408	7	997	0.7	0.338133	1.43213		INV248	3	1013	0.3	0.0804814	0.864529
INV431	3	1034	0.29	0.0788516	0.847095									INV410	10	1019	0.97	0.528718	1.77962		INV374	4	1064	0.38	0.14629	0.962626
INV446	3	1007	0.3	0.0809595	0.869643									INV401	12	1112	1.07	0.611763	1.8568		INV036	4	1021	0.39	0.15186	0.999091
INV032	4	1012	0.39	0.153206	1.0079									INV409	14	996	1.39	0.827465	2.31321		INV134	4	998	0.4	0.155348	1.02192
INV458	4	1005	0.4	0.154269	1.01486									INV396	29	1468	1.94	1.35216	2.7683		INV163	5	1061	0.47	0.200509	1.09328
INV444	5	1100	0.45	0.193426	1.05485									INV420	52	1211	4.29	3.28942	5.58758		INV259	7	1034	0.67	0.326101	1.38147
INV007	5	1020	0.49	0.208536	1.13681									INV395	71	1099	6.07	4.8388	7.58549		INV121	8	1004	0.8	0.4011	1.5521
INV447	6	1030	0.58	0.265692	1.25776																INV264	9	1059	0.84	0.443971	1.59378
INV273	7	1138	0.62	0.296451	1.25655																INV165	34	1042	3.16	2.26991	4.38305
INV080	7	1039	0.67	0.32454	1.3749																INV166	121	908	11.76	9.93158	13.8709
INV440	8	1083	0.74	0.372021	1.44025																INV236	747	269	73.52	70.7257	76.1443
INV449	8	1040	0.77	0.387304	1.49905
INV079	8	1014	0.78	0.39717	1.53699
INV141	9	1033	0.86	0.455065	1.63335
INV078	10	1089	0.91	0.494992	1.66683
INV284	10	1086	0.92	0.496349	1.67137
INV430	11	1158	0.95	0.526229	1.67709
INV432	11	1031	1.07	0.590474	1.8804
INV441	12	1101	1.09	0.61782	1.87506
INV137	12	989	1.2	0.687076	2.08366
INV428	15	1039	1.44	0.86432	2.33479
INV429	16	1094	1.46	0.889183	2.32864
INV056	16	999	1.58	0.972601	2.54526
INV066	17	1014	1.65	1.032	2.62474
INV054	32	995	3.02	2.21565	4.36552
INV438	44	1358	3.24	2.34607	4.18677
INV425	40	1123	3.56	2.53585	4.64948
INV427	45	1066	4.22	3.04074	5.37673
